# Reclassification of Pterulaceae Corner (Basidiomycota: Agaricales) introducing the ant-associated genus *Myrmecopterula* gen. nov., *Phaeopterula* Henn. and the corticioid Radulomycetaceae fam. nov.

**DOI:** 10.1101/718809

**Authors:** Caio A. Leal-Dutra, Gareth W. Griffith, Maria Alice Neves, David J. McLaughlin, Esther G. McLaughlin, Lina A. Clasen, Bryn T. M. Dentinger

## Abstract

Pterulaceae was formally proposed to group six coralloid and dimitic genera [*Actiniceps* (=*Dimorphocystis*), *Allantula, Deflexula, Parapterulicium, Pterula* and *Pterulicium*]. Recent molecular studies have shown that some of the characters currently used in Pterulaceae Corner do not distinguish the genera. *Actiniceps* and *Parapterulicium* have been removed and a few other resupinate genera were added to the family. However, none of these studies intended to investigate the relationship between Pterulaceae genera. In this study, we generated 278 sequences from both newly collected and fungarium samples. Phylogenetic analyses support by morphological data allowed a reclassification of Pterulaceae where we propose the introduction of *Myrmecopterula* gen. nov. and Radulomycetaceae fam. nov., the reintroduction of *Phaeopterula*, the synonymisation of *Deflexula* in *Pterulicium* and 51 new combinations. *Pterula* is rendered polyphyletic requiring a reclassification; thus, it is split into *Pterula, Myrmecopterula* gen. nov., *Pterulicium* and *Phaeopterula. Deflexula* is recovered as paraphyletic alongside several *Pterula* species and *Pterulicium*, and is sunk into the latter genus. *Phaeopterula* is reintroduced to accommodate species with darker basidiomes. The neotropical *Myrmecopterula* gen. nov. forms a distinct clade adjacent to *Pterula*, and most members of this clade are associated with active or inactive attine ant nests. The resupinate genera *Coronicium* and *Merulicium* are recovered in a strongly supported clade close to *Pterulicium*. The other resupinate genera previously included in Pterulaceae, and which form basidiomes lacking cystidia and with monomitic hyphal structure (*Radulomyces, Radulotubus* and *Aphanobasidium*), are reclassified into Radulomycetaceae fam. nov. *Allantula* is still an enigmatic piece in this puzzle known only from the type specimen that requires molecular investigation. A key for the genera of Pterulaceae and Radulomycetaceae fam. nov. is provided here.
