## Supplementary material for "Reclassification of Pterulaceae Corner (Basidiomycota: Agaricales) introducing the ant-associated genus *Myrmecopterula* gen. nov., *Phaeopterula* Henn. and the corticioid Radulomycetaceae fam. nov.": Suppdata1

### Sheet: COMPLETE_suppdata
Taxon (former genus in brackets)	Field no.	DNA sample ID	Herbarium voucher	Country	Region	Location	Georef	ITS	LSU	RPB2	Source	Reference
Coronicium alboglaucum	K15	K15	K(M) 170129	UK	England	–		MK953245	–	–	S,–,–	This study
Coronicium gemmiferum	K13	K13	K(M) 133847	UK	England	–		MK953246	–	–	S,–,–	This study
Coronicium gemmiferum	K14	K14	K(M) 68853	UK	England	–		MK953247	MK953403	–	S,S,–	This study
Merulicium fusisporum	HJM-GB	HJM-GB	GenBank	Sweden	–	–		EU118647	EU118647	–	GB	Larsson 2007
Merulicium fusisporum	K16	K16	K(M) 45181	UK	England	–		MK953248	–	–	S,–,–	This study
Merulicium fusisporum	M148	M148	K(M) not catalogued	Norway	–	–		MK953249	–	–	S,–,–	This study
Myrmecopterula (Pterula) aff. uleana	CALD76	M23	FLOR 56383	Brazil	Minas Gerais	Virginópolis, Ribeirão do Canga, Fazenda do Canga		MK953250	MK953404	–	S,S,–	This study
Myrmecopterula (Pterula) moniliformis	CALD170308-01P	F92_consensus1	INPA 280127	Brazil	Amazonas	Rio Preto da Eva, ARIE-PDBFF, Reserva do Km 42		MK953251	MK953405	MK944362	C,S,G	This study
Myrmecopterula (Pterula) moniliformis	CALD170308-01P	F92_consensus2	INPA 280127	Brazil	Amazonas	Rio Preto da Eva, ARIE-PDBFF, Reserva do Km 43		MK953252
Myrmecopterula (Pterula) moniliformis	MAN435	M39	FLOR 56397	Brazil	Paraiba	João Pessoa, UFPB, Atrás da Bilblioteca		MK953253	MK953406	–	S,S,–	This study
Myrmecopterula (Pterula) moniliformis	MCA	MCA	not deposited	–	–	–		MK953239	MK953392	MK944363	G,G,G	This study
Myrmecopterula (Pterula) nudihortorum	AR170123-01	F144_clone1	not deposited	Brazil	Amazonas	Novo Airão, Parque Nacional de Anavilhanas		MK953254	MK953393	MK944364	C,G,G	This study
Myrmecopterula (Pterula) nudihortorum	AR170123-01	F144_clone2	not deposited	Brazil	Amazonas	Novo Airão, Parque Nacional de Anavilhanas		MK953255
Myrmecopterula (Pterula) nudihortorum	AR170123-01	F144_clone4	not deposited	Brazil	Amazonas	Novo Airão, Parque Nacional de Anavilhanas		MK953256
Myrmecopterula (Pterula) nudihortorum	AR170123-01	F144_consensus1	not deposited	Brazil	Amazonas	Novo Airão, Parque Nacional de Anavilhanas		MK953257
Myrmecopterula (Pterula) nudihortorum	CALD170309-01	F145_consensus1	not deposited	Brazil	Amazonas	Rio Preto da Eva, ARIE-PDBFF, Reserva do Km 41		MK953258	–	MK944324	C,–,S	This study
Myrmecopterula (Pterula) nudihortorum	CALD170309-01	F145_consensus2	not deposited	Brazil	Amazonas	Rio Preto da Eva, ARIE-PDBFF, Reserva do Km 41		MK953259
Myrmecopterula (Pterula) nudihortorum	KM190547_VC1	KM190547_VC1	K(M) 190547	Panama	–	–		MK953240	MK953394	MK944365	G,G,G	This study
Myrmecopterula (Pterula) nudihortorum	KM190547_VC2	KM190547_VC2	K(M) 190547	Panama	–	–		MK953241
Myrmecopterula (Pterula) nudihortorum	–	pv403	GenBank	Panama	–	–		AY367608	AY367630	–	GB	Villesen et al. 2014
Myrmecopterula (Pterula) nudihortorum	–	pv426	GenBank	Panama	–	–		AY367607	AY367631	–	GB	Villesen et al. 2014
Myrmecopterula (Pterula) nudihortorum	–	s21	GenBank	Panama	–	–		AY367603	AY367627	–	GB	Villesen et al. 2014
Myrmecopterula (Pterula) nudihortorum	–	s86	GenBank	Panama	–	–		AY367612	AY367629	–	GB	Villesen et al. 2014
Myrmecopterula (Pterula) nudihortorum	–	s91	GenBank	Panama	–	–		AY367604	AY367633	–	GB	Villesen et al. 2014
Myrmecopterula (Pterula) sp.	–	BZ3484	GenBank	Belize	–	–		–	FJ648330	–	GB	Dentinger et al. 2009
Myrmecopterula (Pterula) sp.	CALD170315-05A	F103	HSTM-Fungos 9931	Brazil	Pará	Belterra, Floresta Nacional do Tapajós, BR-163 Santarém-Cuiabá Road, Km 67, Estrada para as torres do LBA, trilhas perpendiculares		MK953260	MK953407	MK944325	S,S,S	This study
Myrmecopterula (Pterula) sp.	CALD170315-05D	F106	HSTM-Fungos 9931	Brazil	Pará	Belterra, Floresta Nacional do Tapajós, BR-163 Santarém-Cuiabá Road, Km 67, Estrada para as torres do LBA, trilhas perpendiculares		MK953261	MK953408	MK944326	S,S,S	This study
Myrmecopterula (Pterula) sp.	CALD170122-04A	F138	FLOR 63724	Brazil	Paraná	Foz do Iguaçú, Parque Nacional do Iguaçú, Trilha da barragem		MK953262	MK953409	–	S,S,–	This study
Myrmecopterula (Pterula) sp.	CALD161214-07	F32	not deposited	Brazil	Espírito Santo	Santa Tereza, Museu de Biologia Professor Mello Leitão, Descida da exposição de animais taxidermizados, no talude da estrada		MK953263	–	–	S,–,–	This study
Myrmecopterula (Pterula) sp.	CALD170122-05	F40	FLOR 63725	Brazil	Paraná	Foz do Iguaçú, Parque Nacional do Iguaçú, Trilha da Torre		MK953264	MK953410	MK944327	S,S,S	This study
Myrmecopterula (Pterula) sp.	CALD170316-07	F71_consensus1	HSTM-Fungos 9943	Brazil	Pará	Belterra, Floresta Nacional do Tapajós, BR-163 Santarém-Cuiabá Road, Km 67, Estrada para as torres do LBA, trilhas perpendiculares		MK953265	MK953411	MK944328	C,S,S	This study
Myrmecopterula (Pterula) sp.	CALD170307-02	F82_clone1	not deposited	Brazil	Amazonas	Rio Preto da Eva, ARIE-PDBFF, Reserva do Km 41		MK953266	MK953412	MK944366	C,S,G	This study
Myrmecopterula (Pterula) sp.	CALD170307-02	F82_clone2	not deposited	Brazil	Amazonas	Rio Preto da Eva, ARIE-PDBFF, Reserva do Km 41		MK953267
Myrmecopterula (Pterula) sp.	CALD170307-02	F82_clone4	not deposited	Brazil	Amazonas	Rio Preto da Eva, ARIE-PDBFF, Reserva do Km 41		MK953268
Myrmecopterula (Pterula) sp.	CALD170307-02	F82_consensus1	not deposited	Brazil	Amazonas	Rio Preto da Eva, ARIE-PDBFF, Reserva do Km 41		MK953269
Myrmecopterula (Pterula) sp.	CALD170307-03	F83_clone3	not deposited	Brazil	Amazonas	Rio Preto da Eva, ARIE-PDBFF, Reserva do Km 41		MK953270	MK953413	–	C,S,–	This study
Myrmecopterula (Pterula) sp.	CALD170307-03	F83_clone4	not deposited	Brazil	Amazonas	Rio Preto da Eva, ARIE-PDBFF, Reserva do Km 41		MK953271
Myrmecopterula (Pterula) sp.	CALD170307-03	F83_clone5	not deposited	Brazil	Amazonas	Rio Preto da Eva, ARIE-PDBFF, Reserva do Km 41		MK953272
Myrmecopterula (Pterula) sp.	CALD170307-03	F83_consensus1	not deposited	Brazil	Amazonas	Rio Preto da Eva, ARIE-PDBFF, Reserva do Km 41		MK953273
Myrmecopterula (Pterula) sp.	CALD170315-02A	F94	HSTM-Fungos 9928	Brazil	Pará	Belterra, Floresta Nacional do Tapajós, BR-163 Santarém-Cuiabá Road, Km 67, Estrada para as torres do LBA, trilhas perpendiculares		MK953274	MK953414	MK944329	S,S,S	This study
Myrmecopterula (Pterula) sp.	CALD170315-02C	F96	HSTM-Fungos 9928	Brazil	Pará	Belterra, Floresta Nacional do Tapajós, BR-163 Santarém-Cuiabá Road, Km 67, Estrada para as torres do LBA, trilhas perpendiculares		MK953275	–	–	S,–,–	This study
Myrmecopterula (Pterula) sp.	CALD170315-04P	F99	HSTM-Fungos 9930	Brazil	Pará	Belterra, Floresta Nacional do Tapajós, BR-163 Santarém-Cuiabá Road, Km 67, Estrada para as torres do LBA, trilhas perpendiculares		MK953276	MK953415	MK944330	S,S,S	This study
Myrmecopterula (Pterula) sp.	–	JSP07-03B5.1	GenBank	Brazil	São Paulo	Botucatu		KR093963	–	–	GB	Pereira et al. 2016
Myrmecopterula (Pterula) sp.	JS88	M111	FLOR 56451	Brazil	Santa Catarina	Florianópolis, Morro da Lagoa, Trilha do Jipe		MK953277	–	–	S,–,–	This study
Myrmecopterula (Pterula) sp.	MAN591	M40_clone2	FLOR 56398; K(M) 205347	Brazil	Paraiba	João Pessoa, UFPB, Atrás da Bilblioteca		MK953278	MK953416	MK944367	C,S,G	This study
Myrmecopterula (Pterula) sp.	MAN591	M40_clone3	FLOR 56398; K(M) 205347	Brazil	Paraiba	João Pessoa, UFPB, Atrás da Bilblioteca		MK953279
Myrmecopterula (Pterula) sp.	MAN591	M40_consensus1	FLOR 56398; K(M) 205347	Brazil	Paraiba	João Pessoa, UFPB, Atrás da Bilblioteca		MK953280
Myrmecopterula (Pterula) sp.	EPF174	M69	FLOR 56418	Brazil	Rio Grande do Sul	Porto Alegre, UFRGS, Campus do Vale. Mata da UFRGS		MK953281	MK953395	MK944368	S,G,G	This study
Myrmecopterula (Pterula) sp.	–	UGM011206_01	GenBank	Panama	–	–		–	AY458121	–	GB	Munkacsi et al. 2004
Myrmecopterula (Pterula) velohortorum	CALD161213-11	F114	not deposited	Brazil	Espírito Santo	Santa Tereza, Reserva Biológica Augusto Ruschi, Trilha da cachoeira		MK953282	MK953396	MK944369	C,G,G	This study
Myrmecopterula (Pterula) velohortorum	CALD170117-03	F117	not deposited	Brazil	Santa Catarina	Florianópolis, Morro da Lagoa, Trilha do Jipe		MK953283	–	–	S,–,–	This study
Myrmecopterula (Pterula) velohortorum	CALD170117-04	F118	not deposited	Brazil	Santa Catarina	Florianópolis, Morro da Lagoa, Trilha do Jipe		MK953284	–	–	S,–,–	This study
Myrmecopterula (Pterula) velohortorum	CALD170314-02	F135	not deposited	Brazil	Pará	Belterra, Floresta Nacional do Tapajós, BR-163 Santarém-Cuiabá Road, Km 84, Trilha para o Igarapé Branco, próximo ao alojamento do LBA		MK953285	–	–	S,–,–	This study
Myrmecopterula (Pterula) velohortorum	CALD170314-03	F136	not deposited	Brazil	Pará	Belterra, Floresta Nacional do Tapajós, BR-163 Santarém-Cuiabá Road, Km 84, Trilha para o Igarapé Branco, próximo ao alojamento do LBA		MK953286	–	–	S,–,–	This study
Myrmecopterula (Pterula) velohortorum	CALD170316-03	F137	not deposited	Brazil	Pará	Belterra, Floresta Nacional do Tapajós, BR-163 Santarém-Cuiabá Road, Km 67, Estrada para as torres do LBA, trilhas perpendiculares		MK953287	–	–	S,–,–	This study
Myrmecopterula (Pterula) velohortorum	AR170119-02	F140_clone1	not deposited	Brazil	Amazonas	Novo Airão, Parque Nacional de Anavilhanas		MK953288	–	–	C,–,–	This study
Myrmecopterula (Pterula) velohortorum	AR170123-02	F141_clone1	not deposited	Brazil	Amazonas	Novo Airão, Parque Nacional de Anavilhanas		MK953289	–	–	C,–,–	This study
Myrmecopterula (Pterula) velohortorum	M1609	F152	not deposited	Brazil	Santa Catarina	SC, Florianópolis, Costão do Santinho, Trilha do Morro das Aranhas		MK953290	–	–	S,–,–	This study
Myrmecopterula (Pterula) velohortorum	–	g51	GenBank	Guyana	–	–		AY367589	AY367614	–	GB	Villesen et al. 2014
Myrmecopterula (Pterula) velohortorum	–	g56	GenBank	Guyana	–	–		AY367590	AY367615	–	GB	Villesen et al. 2014
Myrmecopterula (Pterula) velohortorum	KM190546	KM190546	K(M) 190546	Panama	–	–		MK953242	MK953397	MK944370	G,G,G	This study
Myrmecopterula (Pterula) velohortorum	–	pv408	GenBank	Panama	–	–		AY367593	AY367619	–	GB	Villesen et al. 2014
Myrmecopterula (Pterula) velohortorum	–	pv412	GenBank	Panama	–	–		AY367581	AY367623	–	GB	Villesen et al. 2014
Myrmecopterula (Pterula) velohortorum	–	pv431	GenBank	Panama	–	–		AY367597	AY367625	–	GB	Villesen et al. 2014
Myrmecopterula (Pterula) velohortorum	CALD170307-02_nest	RC12_consensus1	not deposited	Brazil	Amazonas	Rio Preto da Eva, ARIE-PDBFF, Reserva do Km 41		MK953291	–	–	C,–,–	This study
Myrmecopterula (Pterula) velohortorum	CALD170307-02_nest	RC12_consensus2	not deposited	Brazil	Amazonas	Rio Preto da Eva, ARIE-PDBFF, Reserva do Km 41		MK953292
Myrmecopterula (Pterula) velohortorum	CALD170307-03_nest	RC5_clone2	not deposited	Brazil	Amazonas	Rio Preto da Eva, ARIE-PDBFF, Reserva do Km 41		MK953293	–	–	C,–,–	This study
Myrmecopterula (Pterula) velohortorum	CALD170307-03_nest	RC5_consensus1	not deposited	Brazil	Amazonas	Rio Preto da Eva, ARIE-PDBFF, Reserva do Km 41		MK953294
Myrmecopterula (Pterula) velohortorum	–	s204	GenBank	Panama	–	–		AY367599	AY367626	–	GB	Villesen et al. 2014
Phaeopterula (Pterula) anomala	KM38182	KM38182	K(M) 38182	Cameroon	–	–		MK953295	–	–	S,–,–	This study
Phaeopterula (Pterula) cf. juruensis	CALD170124-05	F45_consensus1	FLOR 63732	Brazil	Paraná	Foz do Iguaçú, Parque Nacional do Iguaçú, pr. Casa do pesquisador		MK953296	MK953417	MK944331	C,S,S	This study
Phaeopterula (Pterula) cf. juruensis	CALD170124-05	F45_consensus2	FLOR 63732	Brazil	Paraná	Foz do Iguaçú, Parque Nacional do Iguaçú, pr. Casa do pesquisador		MK953297
Phaeopterula (Pterula) cf. juruensis	CATO162	F79_clone2	FLOR 63717	Brazil	Paraná	Foz do Iguaçú, Parque Nacional do Iguaçú, Trilha da Torre		MK953298	MK953418	–	C,S,–	This study
Phaeopterula (Pterula) cf. juruensis	CATO162	F79_consensus1	FLOR 63717	Brazil	Paraná	Foz do Iguaçú, Parque Nacional do Iguaçú, Trilha da Torre		MK953299	–	–	C,–,–	This study
Phaeopterula (Pterula) cf. stipata	CALD170315-14	F66_clone3	HSTM-Fungos 9938	Brazil	Pará	Belterra, Floresta Nacional do Tapajós, BR-163 Santarém-Cuiabá Road, Km 67, Estrada para as torres do LBA, trilhas perpendiculares		MK953300
Phaeopterula (Pterula) cf. stipata	CALD170315-14	F66_consensus1	HSTM-Fungos 9938	Brazil	Pará	Belterra, Floresta Nacional do Tapajós, BR-163 Santarém-Cuiabá Road, Km 67, Estrada para as torres do LBA, trilhas perpendiculares		MK953301	–	–	C,–,–	This study
Phaeopterula (Pterula) cf. stipata	CALD170315-03P	F98_consensus1	HSTM-Fungos 9929	Brazil	Pará	Belterra, Floresta Nacional do Tapajós, BR-163 Santarém-Cuiabá Road, Km 67, Estrada para as torres do LBA, trilhas perpendiculares		MK953302
Phaeopterula (Pterula) cf. taxiformis	CALD49	M4	FLOR 56367	Brazil	Santa Catarina	Corupá, RPPN Emílio Fiorentino Battistella, trilha das cachoeiras		MK953303	MK953419	–	S,S,–	This study
Phaeopterula (Pterula) juruensis	CALD170124-01	F41	FLOR 63728	Brazil	Paraná	Foz do Iguaçú, Parque Nacional do Iguaçú, pr. Casa do pesquisador		MK953304	MK953420	MK944332	S,S,S	This study
Phaeopterula (Pterula) juruensis	CALD74	M21	FLOR 56381	Brazil	Minas Gerais	Virginópolis, Ribeirão do Canga, Fazenda do Canga		MK953305	–	–	S,–,–	This study
Phaeopterula (Pterula) juruensis	CALD91	M30	FLOR 56390	Brazil	Santa Catarina	Florianópolis, Costão do Santinho, Trilha do Morro das Aranhas		MK953306	MK953421	–	S,S,–	This study
Phaeopterula (Pterula) juruensis	CALD97	M36	FLOR 56396	Brazil	Santa Catarina	Florianópolis, Costão do Santinho, Trilha do Morro das Aranhas		MK953307	MK953422	–	S,S,–	This study
Phaeopterula (Pterula) sp.	CALD170110-06	F33	FLOR 63719	Brazil	Santa Catarina	Florianopolis, Lagoa do Peri, Trilha da gurita		MK953308	–	–	S,–,–	This study
Phaeopterula (Pterula) sp.	CALD170122-01	F36	FLOR 63721	Brazil	Paraná	Foz do Iguaçú, Parque Nacional do Iguaçú, Trilha da Torre		MK953309	–	–	S,–,–	This study
Phaeopterula (Pterula) sp.	CALD170122-02	F37	FLOR 63722	Brazil	Paraná	Foz do Iguaçú, Parque Nacional do Iguaçú, Trilha da Torre		MK953310	–	–	S,–,–	This study
Phaeopterula (Pterula) sp.	CALD170122-03	F38	FLOR 63723	Brazil	Paraná	Foz do Iguaçú, Parque Nacional do Iguaçú, Trilha da Torre		MK953311	MK953423	MK944333	S,S,S	This study
Phaeopterula (Pterula) sp.	CALD170124-04	F44_clone1	FLOR 63731	Brazil	Paraná	Foz do Iguaçú, Parque Nacional do Iguaçú, pr. Casa do pesquisador		MK953312	–	–	C,–,–	This study
Phaeopterula (Pterula) sp.	CALD170124-04	F44_consensus1	FLOR 63731	Brazil	Paraná	Foz do Iguaçú, Parque Nacional do Iguaçú, pr. Casa do pesquisador		MK953313
Phaeopterula (Pterula) sp.	CALD170315-09	F61_consensus1	HSTM-Fungos 9933	Brazil	Pará	Belterra, Floresta Nacional do Tapajós, BR-163 Santarém-Cuiabá Road, Km 67, Estrada para as torres do LBA, trilhas perpendiculares		MK953314	–	–	C,–,–	This study
Phaeopterula (Pterula) sp.	CALD170315-09	F61_consensus2	HSTM-Fungos 9933	Brazil	Pará	Belterra, Floresta Nacional do Tapajós, BR-163 Santarém-Cuiabá Road, Km 67, Estrada para as torres do LBA, trilhas perpendiculares		MK953315
Phaeopterula (Pterula) sp.	CALD170315-10	F62	HSTM-Fungos 9934	Brazil	Pará	Belterra, Floresta Nacional do Tapajós, BR-163 Santarém-Cuiabá Road, Km 67, Estrada para as torres do LBA, trilhas perpendiculares		–	MK953424	MK944334	–,S,S	This study
Phaeopterula (Pterula) sp.	CALD170315-11	F63_consensus1	HSTM-Fungos 9935	Brazil	Pará	Belterra, Floresta Nacional do Tapajós, BR-163 Santarém-Cuiabá Road, Km 67, Estrada para as torres do LBA, trilhas perpendiculares		MK953316	MK953425	MK944335	C,S,S	This study
Phaeopterula (Pterula) sp.	CALD170315-13	F65_clone3	HSTM-Fungos 9937	Brazil	Pará	Belterra, Floresta Nacional do Tapajós, BR-163 Santarém-Cuiabá Road, Km 67, Estrada para as torres do LBA, trilhas perpendiculares		MK953317	MK953426	MK944336	C,S,S	This study
Phaeopterula (Pterula) sp.	CALD170315-13	F65_consensus1	HSTM-Fungos 9937	Brazil	Pará	Belterra, Floresta Nacional do Tapajós, BR-163 Santarém-Cuiabá Road, Km 67, Estrada para as torres do LBA, trilhas perpendiculares		MK953318
Phaeopterula (Pterula) sp.	CALD170315-15	F67_clone2	HSTM-Fungos 9939	Brazil	Pará	Belterra, Floresta Nacional do Tapajós, BR-163 Santarém-Cuiabá Road, Km 67, Estrada para as torres do LBA, trilhas perpendiculares		MK953319	MK953427	MK944337	C,S,S	This study
Phaeopterula (Pterula) sp.	CALD170315-15	F67_consensus1	HSTM-Fungos 9939	Brazil	Pará	Belterra, Floresta Nacional do Tapajós, BR-163 Santarém-Cuiabá Road, Km 67, Estrada para as torres do LBA, trilhas perpendiculares		MK953320
Phaeopterula (Pterula) sp.	CATO161	F78_clone1	FLOR 63716	Brazil	Paraná	Foz do Iguaçú, Parque Nacional do Iguaçú, Trilha da Torre		MK953321	MK953428	MK944338	C,S,S	This study
Phaeopterula (Pterula) sp.	CATO161	F78_clone3	FLOR 63716	Brazil	Paraná	Foz do Iguaçú, Parque Nacional do Iguaçú, Trilha da Torre		MK953322
Phaeopterula (Pterula) sp.	CATO161	F78_clone4	FLOR 63716	Brazil	Paraná	Foz do Iguaçú, Parque Nacional do Iguaçú, Trilha da Torre		MK953323
Phaeopterula (Pterula) sp.	CATO165	F80_clone2	FLOR 63718	Brazil	Paraná	Foz do Iguaçú, Parque Nacional do Iguaçú, Trilha de monitoramento, poço preto - macuco		MK953324	MK953429	–	C,S,–	This study
Phaeopterula (Pterula) sp.	CATO165	F80_consensus1	FLOR 63718	Brazil	Paraná	Foz do Iguaçú, Parque Nacional do Iguaçú, Trilha de monitoramento, poço preto - macuco		MK953325
Phaeopterula (Pterula) sp.	KM135954	KM135954	K(M) 135954	Belize	–	–		MK953326	–	–	S,–,–	This study
Phaeopterula (Pterula) sp.	KM137475	KM137475	K(M) 137475	Puerto Rico	–	–		MK953327	–	–	S,–,–	This study
Phaeopterula (Pterula) sp.	KM141022	KM141022	K(M) 141022	Puerto Rico	–	–		MK953328	–	–	S,–,–	This study
Phaeopterula (Pterula) sp.	CALD50	M5	FLOR 56368	Brazil	Santa Catarina	Corupá, RPPN Emílio Fiorentino Battistella, trilha das cachoeiras		MK953329	MK953430	–	S,S,–	This study
Phaeopterula (Pterula) stipata	CALD69	M15_consensus1	FLOR 56375	Brazil	Minas Gerais	Virginópolis, Ribeirão do Canga, Fazenda do Canga		MK953330	MK953431	–	C,S,–	This study
Phaeopterula sp. (Allantula?)	CALD170316-08	F7_consensus1	HSTM-Fungos 9944	Brazil	Pará	Belterra, Floresta Nacional do Tapajós, BR-163 Santarém-Cuiabá Road, Km 67, Estrada para as torres do LBA, trilhas perpendiculares		MK953331	MK953432	MK944339	C,S,S	This study
Phaeopterula sp. (Allantula?)	CALD170316-08	F7_consensus2	HSTM-Fungos 9944	Brazil	Pará	Belterra, Floresta Nacional do Tapajós, BR-163 Santarém-Cuiabá Road, Km 67, Estrada para as torres do LBA, trilhas perpendiculares		MK953332
Pterula cf plumosa	KM167176	KM167176	K(M) 167176	Ethiopia	–	–		MK953333	–	–	S,–,–	This study
Pterula cf. loretensis	RLC273	RLC273	K(M) 205553	Ecuador	Imbabura	Reserva Los Cedros		MK953334	MK953398	MK944371	S,G,G	This study
Pterula multifida	–	G1869	GenBank	Russia	–	–		–	MK278538	–	GB	Varga et al. 2019
Pterula multifida	KM195746	KM195746	K(M) 195746	UK	England	–		MK953335	MK953399	MK944372	S,G,G	This study
Pterula sp.	CALD170124-02	F42	FLOR 63729	Brazil	Paraná	Foz do Iguaçú, Parque Nacional do Iguaçú, pr. Casa do pesquisador		MK953336	MK953433	–	S,S,–	This study
Pterula sp.	CALD170124-11	F48	FLOR 63735	Brazil	Paraná	Foz do Iguaçú, Parque Nacional do Iguaçú, pr. Casa do pesquisador		–	MK953434	–	–,S,–	This study
Pterula sp.	CATO99	M112_consensus1	FLOR 56452	Brazil	Santa Catarina	Florianópolis, UCAD-UFSC		MK953337	MK953435	MK944340	C,S,S	This study
Pterula sp.	CATO99	M112_consensus2	FLOR 56452	Brazil	Santa Catarina	Florianópolis, UCAD-UFSC		MK953338
Pterula sp.	CALD150818-01	M153	FLOR 57849	Brazil	Santa Catarina	Florianópolis, Morro da Lagoa		MK953339	MK953436	MK944341	S,S,S	This study
Pterula sp.	ACM316	M52	FLOR 56405	Brazil	Santa Catarina	Florianópolis, UCAD-UFSC		MK953340	MK953437	–	S,S,–	This study
Pterula sp.	ACM648	M54	FLOR 56407	Brazil	Santa Catarina	Florianópolis, Morro da Lagoa		MK953341	MK953438	–	S,S,–	This study
Pterula sp.	ANMFX	M71_consensus1	FLOR 56424	Brazil	Santa Catarina	Not known		MK953342	MK953439	MK944342	C,S,S	This study
Pterula sp.	ANMFX	M71_consensus2	FLOR 56424	Brazil	Santa Catarina	Not known		MK953343
Pterula sp.	KM141379	KM141379	K(M) 141379	Puerto Rico	–	–		MK953344	–	–	S,–,–	This study
Pterula sp.	KM167221	KM167221	K(M) 167221	Australia	Queensland	–		MK953345	–	–	S,–,–	This study
Pterula subulata	KM145950	KM145950	K(M) 145950	Italy	–	–		MK953346	–	–	S,–,–	This study
Pterula subulata	KM167186	KM167186	K(M) 167186	Sweden	–	–		MK953347	–	–	S,–,–	This study
Pterula verticillata	–	DJM1078	GenBank	New Zealand	–	–		–	FJ648331	–	GB	Dentinger et al. 2009
Pterula verticillata	KM27119	KM27119	K(M) 27119	Brunei	–	–		MK953348	–	–	S,–,–	This study
Pterula vinacea	–	DED7255	GenBank	Indonesia	–	–		–	FJ648337	–	GB	Dentinger et al. 2009
Pterulicium (Deflexula) fasciculare	DJM1055	DJM1055	GenBank	New Zealand	–	–		–	AY458122	–	GB	Munkacsi et al. 2004
Pterulicium (Deflexula) fasciculare	–	G0875	GenBank	New Zealand	–	–		–	MK277922	–	GB	Varga et al. 2019
Pterulicium (Deflexula) fasciculare	KM167225	KM167225	K(M) 167225	Australia	–	–		MK953349	–	–	S,–,–	This study
Pterulicium (Deflexula) fasciculare	KM167227	KM167227	K(M) 167227	Malaysia	–	–		MK953350	–	–	S,–,–	This study
Pterulicium (Deflexula) lilaceobrunneum	CALD113	M117	FLOR 56455	Brazil	Rio de Janeiro	Parque Nacional da Tijuca, Paineiras, pr subida para o Cristo		MK953351	MK953440	MK944343	S,S,S	This study
Pterulicium (Deflexula) lilaceobrunneum	MAN961	M89	RB 525019	Brazil	Rio de Janeiro	Teresópolis, Parque Nacional da Serra dos Orgãos, trilha da Pedra dos Sinos;		MK953352	MK953441	–	S,S,–	This study
Pterulicium (Deflexula) nanum	DJM987	DJM987	GenBank	Costa Rica	–	–		–	AY458133	–	GB	Munkacsi et al. 2004
Pterulicium (Deflexula) secundirameum	BZL44	BZL44	RB 575791	Brazil	Rio de Janeiro	Parque Nacional da Serra dos Orgãos		MK953353	MK953400	MK944373	S,G,G	This study
Pterulicium (Deflexula) secundirameum	CHC149	M50	FLOR 56403	Brazil	Santa Catarina	Florianópolis, Morro da Lagoa		MK953354	MK953442	MK944344	S,S,S	This study
Pterulicium (Deflexula) secundirameum	AG1288	M70	FLOR 56419	Brazil	Santa Catarina	Alfredo Wagner, RPPN Rio das Furnas		MK953355	MK953443	MK944345	S,S,S	This study
Pterulicium (Deflexula) sp.	BDCR0407A	BDCR0407A	GenBank	Costa Rica	–	–		–	FJ648340	–	GB	Dentinger et al. 2009
Pterulicium (Deflexula) sp.	CALD161213-05	F29	not deposited	Brazil	Espírito Santo	Santa Tereza, Reserva Biológica Augusto Ruschi, Trilha da cachoeira		MK953356	MK953444	MK944346	S,S,S	This study
Pterulicium (Deflexula) sp.	KM167228	KM167228	K(M) 167228	Malaysia	–	–		MK953357	–	–	S,–,–	This study
Pterulicium (Deflexula) sp.	KM167233	KM167233	K(M) 167233	Sierra Leone	–	–		MK953358	–	–	S,–,–	This study
Pterulicium (Deflexula) sprucei	CALD170315-06	F59	not deposited	Brazil	Pará	Belterra, Floresta Nacional do Tapajós, BR-163 Santarém-Cuiabá Road, Km 67, Estrada para as torres do LBA, trilhas perpendiculares		MK953359	MK953445	MK944347	S,S,S	This study
Pterulicium (Deflexula) sprucei	CALD170315-07	F60	HSTM-Fungos 9932	Brazil	Pará	Belterra, Floresta Nacional do Tapajós, BR-163 Santarém-Cuiabá Road, Km 67, Estrada para as torres do LBA, trilhas perpendiculares		MK953360	MK953446	MK944348	S,S,S	This study
Pterulicium (Deflexula) sprucei	CALD170315-16	F68	HSTM-Fungos 9940	Brazil	Pará	Belterra, Floresta Nacional do Tapajós, BR-163 Santarém-Cuiabá Road, Km 67, Estrada para as torres do LBA, trilhas perpendiculares		MK953361	MK953447	MK944349	S,S,S	This study
Pterulicium (Deflexula) sprucei	DS1707	M91	FLOR 56431	Brazil	Pará	Belterra, Floresta Nacional do Tapajós, BR 163 - KM 83 - trilha da torre		MK953362	MK953448	MK944350	S,S,S	This study
Pterulicium (Deflexula) subsimplex	KM160100	KM160100	K(M) 160100	Ecuador	–	–		–	MK953449	–	–,S,–	This study
Pterulicium (Deflexula) subsimplex	CALD94	M33	FLOR 56393	Brazil	Santa Catarina	Florianópolis, Costão do Santinho, Trilha do Morro das Aranhas		MK953363	MK953450	MK944351	S,S,S	This study
Pterulicium (Deflexula) subsimplex	ANMF370	M77	FLOR 56423	Brazil	Santa Catarina	Florianópolis, Morro da Lagoa, Trilha de jipe		MK953364	MK953451	MK944352	S,S,S	This study
Pterulicium (Pterula) aff. epiphylloides	DJM937	DJM937	GenBank	Costa Rica	–	–		–	AY458125	–	GB	Munkacsi et al. 2004
Pterulicium (Pterula) brunneosetosum	CALD96	M35_clone5	FLOR 56395	Brazil	Santa Catarina	Florianópolis, Costão do Santinho, Trilha do Morro das Aranhas		MK953365	MK953452	MK944353	C,S,S	This study
Pterulicium (Pterula) brunneosetosum	CALD96	M35_consensus1	FLOR 56395	Brazil	Santa Catarina	Florianópolis, Costão do Santinho, Trilha do Morro das Aranhas		MK953366
Pterulicium (Pterula) caricispendulae	KM155784	KM155784	K(M) 155784	UK	England	–		MK953367	–	–	S,–,–	This study
Pterulicium (Pterula) cf. debile	DJM1057	DJM1057	GenBank	New Zealand	–	–		–	AY458130	–	GB	Munkacsi et al. 2004
Pterulicium (Pterula) cf. naviculum	DJM949	DJM949	GenBank	Costa Rica	–	–		–	AY458127	–	GB	Munkacsi et al. 2004
Pterulicium (Pterula) cf. tenuissimum	RK001	RK001	GenBank	USA	–	–		–	AY458132	–	GB	Munkacsi et al. 2004
Pterulicium (Pterula) crassisporum	KM57972	KM57972	K(M) 57972	Cameroon	–	–		MK953368	–	–	S,–,–	This study
Pterulicium (Pterula) echo	DJM301	DJM302	GenBank	Trinidad	–	–		DQ494693	AY629315	GU187805	GB	Matheny et al. 2006; Binder et al. 2010
Pterulicium (Pterula) epiphyllum	DJM1347	DJM1347	GenBank	Singapore	–	–		–	FJ648342	–	GB	Dentinger et al. 2009
Pterulicium (Pterula) gracile	–	CBS 554.85	GenBank	France	–	–		MH861903	MH873593	–	GB	Vu et al. 2019
Pterulicium (Pterula) secundirameum	EG4238	M83	FLOR 56429	Brazil	Santa Catarina	São Bento do Sul, Rio Vermelho		MK953369	MK953453	MK944354	S,S,S	This study
Pterulicium (Pterula) sp.	CALD170309-10	F20	INPA 280129	Brazil	Amazonas	Rio Preto da Eva, ARIE-PDBFF, Reserva do Km 41		MK953370	MK953454	–	S,S,–	This study
Pterulicium (Pterula) sp.	CALD170309-13	F21	INPA 280132	Brazil	Amazonas	Rio Preto da Eva, ARIE-PDBFF, Reserva do Km 41		MK953371	MK953455	MK944355	S,S,S	This study
Pterulicium (Pterula) sp.	CALD161213-02	F26	not deposited	Brazil	Espírito Santo	Santa Tereza, Reserva Biológica Augusto Ruschi, Trilha da cachoeira		MK953372	MK953456	MK944356	S,S,S	This study
Pterulicium (Pterula) sp.	CALD161213-06	F30	not deposited	Brazil	Espírito Santo	Santa Tereza, Reserva Biológica Augusto Ruschi, Trilha da cachoeira		MK953373	MK953457	MK944357	S,S,S	This study
Pterulicium (Pterula) sp.	CALD170314-05	F55	HSTM-Fungos 9923	Brazil	Pará	Belterra, Floresta Nacional do Tapajós, BR-163 Santarém-Cuiabá Road, Km 84, Trilha para o Igarapé Branco, próximo ao alojamento do LBA		MK953374	MK953458	–	S,S,–	This study
Pterulicium (Pterula) sp.	CALD170314-06	F56	HSTM-Fungos 9924	Brazil	Pará	Belterra, Floresta Nacional do Tapajós, BR-163 Santarém-Cuiabá Road, Km 84, Trilha para o Igarapé Branco, próximo ao alojamento do LBA		MK953375	MK953459	MK944358	S,S,S	This study
Pterulicium (Pterula) sp.	CALD170314-07	F57	HSTM-Fungos 9925	Brazil	Pará	Belterra, Floresta Nacional do Tapajós, BR-163 Santarém-Cuiabá Road, Km 84, Trilha para o Igarapé Branco, próximo ao alojamento do LBA		MK953376	MK953460	MK944359	S,S,S	This study
Pterulicium (Pterula) sp.	CALD170316-05	F69	HSTM-Fungos 9941	Brazil	Pará	Belterra, Floresta Nacional do Tapajós, BR-163 Santarém-Cuiabá Road, Km 67, Estrada para as torres do LBA, trilhas perpendiculares		MK953377	–	–	S,–,–	This study
Pterulicium (Pterula) sp.	CALD170317-05	F75_clone2	HSTM-Fungos 9949	Brazil	Pará	Belterra, Floresta Nacional do Tapajós, BR-163 Santarém-Cuiabá Road, Km 117, Próximo ao Km 20 à partir da cancela		MK953378	–	–	C,–,–	This study
Pterulicium (Pterula) sp.	CALD170317-05	F75_consensus1	HSTM-Fungos 9949	Brazil	Pará	Belterra, Floresta Nacional do Tapajós, BR-163 Santarém-Cuiabá Road, Km 117, Próximo ao Km 20 à partir da cancela		MK953379
Pterulicium (Pterula) sp.	CALD170317-06	F76_clone2	HSTM-Fungos 9950	Brazil	Pará	Belterra, Floresta Nacional do Tapajós, BR-163 Santarém-Cuiabá Road, Km 117, Próximo ao Km 20 à partir da cancela		MK953380	MK953461	MK944360	C,S,S	This study
Pterulicium (Pterula) sp.	CALD170317-06	F76_clone4	HSTM-Fungos 9950	Brazil	Pará	Belterra, Floresta Nacional do Tapajós, BR-163 Santarém-Cuiabá Road, Km 117, Próximo ao Km 20 à partir da cancela		MK953381
Pterulicium (Pterula) sp.	CALD170317-06	F76_consensus1	HSTM-Fungos 9950	Brazil	Pará	Belterra, Floresta Nacional do Tapajós, BR-163 Santarém-Cuiabá Road, Km 117, Próximo ao Km 20 à partir da cancela		MK953382
Pterulicium (Pterula) sp.	CALD44B	M1	FLOR 56364	Brazil	Santa Catarina	Itapoá, RPPN Volta Velha, trilha da casa de vidro		MK953383	MK953462	MK944361	S,S,S	This study
Pterulicium (Pterula) sp.	CALD51	M6	FLOR 56369	Brazil	Santa Catarina	Corupá, RPPN Emílio Fiorentino Battistella, trilha das cachoeiras		MK953384	MK953463	–	S,S,–	This study
Pterulicium (Pterula) sp.	ANMF361	M76	FLOR 56422	Brazil	Santa Catarina	Florianópolis, UCAD-UFSC		MK953385	MK953464	–	S,S,–	This study
Pterulicium (Pterula) sp.	FSC001	M78	FLOR 56425	Brazil	Santa Catarina	Florianópolis, UCAD-UFSC		MK953386	–	–	S,–,–	This study
Pterulicium (Pterulicium) xylogenum	–	Harsh s.n.	GenBank	India	–	–		–	FJ648339	–	GB	Dentinger et al. 2009
Pterulicium (Pterulicium) xylogenum	KM167222	KM167222	K(M) 167222	Bangladesh	–	–		MK953387	–	–	S,–,–	This study
Aphanobasidium pseudotsugae	–	CFMR:HHB-822	GenBank	USA	Maryland	Laurel, Cornell Road, Beltsville Experimental Forest		GU187509	GU187567	GU187781	GB	Binder et al. 2010
Aphanobasidium pseudotsugae	K6	K6	K(M) 170662	UK	England	–		MK953243	MK953402	–	S,S,–	This study
Aphanobasidium pseudotsugae	K7	K7	K(M) 180787	UK	Scotland	–		MK953244	–	–	S,–,–	This study
Aphanobasidium pseudotsugae	–	UC2022905	GenBank	USA	California	Point Reyes National Seashore		KP814258	–	–	GB	Rosenthal et al. 2017
Aphanobasidium pseudotsugae	–	UC2022912	GenBank	USA	California	Point Reyes National Seashore		KP814259	–	–	GB	Rosenthal et al. 2017
Aphanobasidium pseudotsugae	–	UC2023143	GenBank	USA	Virginia	Jefferson National Forest		KP814192	–	–	GB	Rosenthal et al. 2017
Aphanobasidium pseudotsugae	–	UC2023153	GenBank	USA	Idaho	Targhee National Forest		KP814353	–	–	GB	Rosenthal et al. 2017
Aphanobasidium subnitens	–	G1846	GenBank	Russia	Far East	–		–	MK277596	–	GB	Varga et al. 2019
Radulomyces confluens	KM167249	KM167249	K(M) 167249	Brazil	–	–		MK953388	–	–	S,–,–	This study
Radulomyces confluens	KM167250	KM167250	K(M) 167250	Argentina	–	–		MK953389	–	–	S,–,–	This study
Radulomyces confluens	KM181613	KM181613	K(M) 181613	UK	England	–		MK953390	MK953401	MK944374	S,G,G	This study
Radulomyces copelandii	M150	M150	K(M) 173275	USA	–	–		MK953391	MK953465	–	S,S,–	This study
Radulomyces molaris	–	G1144	GenBank	Hungary	–	–		–	MK278542	–	GB	Varga et al. 2019
Radulomyces rickii	–	G1066	GenBank	Poland	–	–		–	MK278543	–	GB	Varga et al. 2019
Radulotubus resupinatus	–	CUI8383	GenBank	China	–	–		KU535660	–	–	GB	Zhao et al. 2016
Radulotubus resupinatus	–	CUI8445	GenBank	China	–	–		KU535659	–	–	GB	Zhao et al. 2016
Radulotubus resupinatus	–	CUI8462	GenBank	China	–	–		KU535657	–	–	GB	Zhao et al. 2016
Radulotubus resupinatus	–	DAI15315	GenBank	China	–	–		KU535658	–	–	GB	Zhao et al. 2016
Actiniceps laevis	–	DJM1350	GenBank	Singapore	–	–		–	DQ284917	–	GB	Dentinger and McLaughlin 2006
Cantharocybe gruberi	–	PBM510	GenBank	USA	California	–		DQ200927	DQ234540	DQ385879	GB	Matheny et al. 2007
Chaetotyphula hyalina	–	DJM1348	GenBank	Singapore	–	–		–	DQ284912	–	GB	Dentinger and McLaughlin 2007
Cristinia eichleri	–	Tle1405	GenBank	UK	–	–		KM086813	KM086908	–	GB	Lebel et al. 2015
Cristinia helvetica	–	Tle1403	GenBank	UK	–	–		KM086814	KM086907	–	GB	Lebel et al. 2015
Cristinia mucida	–	CFMR:DLL2011-185	GenBank	USA	Wisconsin	–		KJ140680	–	–	GB	Unpublished
Cristinia sp.	–	FP-100305	GenBank	USA	Colorado	White River National Forest		GU187526	GU187585	–	GB	Binder et al. 2010
Hohenbuehelia atrocoerulea	–	AMB18080	GenBank	Hungary	–	–		KU355304	KU355389	KU355418	GB	Unpublished
Hohenbuehelia thornii	–	AMB18086	GenBank	Italy	–	–		KU355342	KU355400	KU355426	GB	Unpublished
Laccaria bicolor	–	SB2238	GenBank	Portugal	–	–		KM067892	KU685886	KU686030	GB	Wilson et al. 2017; Wilson et al. 2015
Lindtneria asiae-orientalis	–	DAI13999	GenBank	China	–	–		KU355880	KU355882	–	GB	Unpublished
Lindtneria sp.	–	MEL2382964	GenBank	Australia	NT	Palmerston, Howard Springs, The Spring track		KP012825	KP012825	–	GB	Unpublished
Phyllotopsis sp.	–	MB35	GenBank	China	–	–		DQ404382	AY684161	AY786061	GB	Unpublished
Pleurotus ostreatus	–	TENN53662	GenBank	Austria	–	–		AY854077	AY645052	AY786062	GB	Unpublished
Stephanospora caroticolor	–	Tle1408	GenBank	UK	–	–		KM086827	KM086921	–	GB	Lebel et al. 2015
Stephanospora caroticolor	–	Tle1413	GenBank	UK	–	–		KM086826	KM086920	–	GB	Lebel et al. 2015
Stephanospora hystrispora	–	Tle1200	GenBank	Australia	New South Wales	–		KM086905	KM086998	–	GB	Lebel et al. 2015
Stephanospora hystrispora	–	Tle1296	GenBank	Australia	New South Wales	–		KM086903	KM086997	–	GB	Lebel et al. 2015
Stephanospora occidentiaustralis	–	Tle1196	GenBank	Australia	South Australia	–		KM086887	KM086976	–	GB	Lebel et al. 2015
Stephanospora sheoak	–	Tle1214	GenBank	Australia	Queensland	–		KM086906	KM086990	–	GB	Lebel et al. 2015
Typhula phacorrhiza	–	DSH96-059	GenBank	–	–	–		–	AF393079	AY218525	GB	Binder and Hibbett 2002; Wang et al. 2004
Typhula phacorrhiza	–	DAOM195241	GenBank	–	–	–		–	AF261374	–	GB	Moncalvo et al. 2002
Source order ITS-LSU-RPB2
S=Sanger
G=Genome
C=Cloning
GB=GenBank
